# A molecular atlas of plastid and mitochondrial evolution from algae to angiosperms

**DOI:** 10.1101/2023.09.01.555919

**Authors:** Parth K. Raval, Alexander I. MacLeod, Sven B. Gould

**Affiliations:** Institute for Molecular Evolution, Heinrich-Heine-University Düsseldorf, 40225 Düsseldorf, Germany

**Keywords:** plastid evolution, plant mitochondria, terrestrialization, organelle proteomes

## Abstract

Algae and plants carry two organelles of endosymbiotic origin that have been co-evolving in their host cells for more than a billion years. The biology of plastids and mitochondria can differ significantly across major lineages and organelle changes likely accompanied the adaptation to new ecological niches such as the terrestrial habitat. Based on organelle proteome data and the genomes of 168 phototrophic (Archaeplastida) versus a broad range of 518 non-phototrophic eukaryotes, we screened for changes in plastid and mitochondrial biology across one billion years of evolution. Taking into account 331,571 protein families (or orthogroups), we identify 31,625 protein families that are unique to primary plastid-bearing eukaryotes. 1906 and 825 protein families are predicted to operate in plastids and mitochondria, respectively. Tracing the evolutionary history of these protein families through evolutionary time uncovers the significant remodeling the organelles experienced from algae to land plants. The analyses of gained orthogroups identifies molecular adaptations of organelle biology that connect to the diversification of major lineages and facilitated major transitions from chlorophytes en route to the global greening and origin of angiosperms.
