## Supplemental Table 4 for "A molecular atlas of plastid and mitochondrial evolution from algae to angiosperms"

### Sheet: S4A
POGs recruited in chloroplastida ancestor as per 204 eukaryotic phylogeny (probability threshold 0.75)										POGs recruited in Streptophyte ancestoras per 204 eukaryotic phylogeny (probability threshold 0.75)										POGs recruited in Z/E ancestor as per 204 eukaryotic phylogeny (probability threshold 0.75)										POGs recruited in Embroyphyte ancestor as per 204 eukaryotic phylogeny (probability threshold 0.75)
Chloroplastida	KOID	PathwayID	PWname1	PWname2	PWname3	BRID	BRname	KOname	Fun_for_plot	Streptopyta	KOID	PathwayID	PWname1	PWname2	PWname3	BRID	BRname	KOname	Fun_for_plot	Zygnematophyceae/Embryo	KOID	PathwayID	PWname1	PWname2	PWname3	BRID	BRname	KOname	Fun_for_plot	Embryophyta	KOID	PathwayID	PWname1	PWname2	PWname3	BRID	BRname	KOname	Fun_for_plot
OG0000450	K14844					ko03019	Messenger RNA biogenesis	pumilio homology domain family member 6	mRNA (related)	OG0000038	K00924					ko01000	Enzymes	kinase [EC:2.7.1.-]	Phosphatase/Kinase	OG0000061	K22683					ko01002	Peptidases and inhibitors	aspartyl protease family protein [EC:3.4.23.-]	Peptidases and inhibitors	OG0000000	K23541					ko04131	Membrane trafficking	GDT1; Ca2+/H+ antiporter TMEM165/GDT1 family	Membrane trafficking
OG0000660	K00975	2026	Cellular Processes	Cellular community - prokaryotes	Biofilm formation - Escherichia coli	ko01000	Enzymes	glucose-1-phosphate adenylyltransferase [EC:2.7.7.27]	Metabolism: Polysaccharides	OG0000520									Not Found	OG0001990									Not Found	OG0000037	K12930	1110	Metabolism	Biosynthesis of secondary metabolites	Biosynthesis of secondary metabolites	ko01003	Glycosyltransferases	anthocyanidin 3-O-glucosyltransferase [EC:2.4.1.115]	Glycosylation
OG0000794	K10781	1212	Metabolism	Fatty acid metabolism	Fatty acid metabolism	ko01004	Lipid biosynthesis proteins	fatty acyl-ACP thioesterase B [EC:3.1.2.14 3.1.2.21]	Biosynthesis: lipids	OG0000640									Not Found	OG0002848	K02881	3010	Genetic Information Processing	Translation	Ribosome	br01610		MRPL18 rplR; large subunit ribosomal protein L18	Protein synthesis	OG0000080	K13496	1110	Metabolism	Biosynthesis of secondary metabolites	Biosynthesis of secondary metabolites	ko01003	Glycosyltransferases	UDP-glucosyltransferase 73C [EC:2.4.1.-]	Glycosylation
OG0000857									Not Found	OG0001307									Not Found	OG0003554									Not Found	OG0000145	K15032					ko03029	Mitochondrial biogenesis	mTERF domain-containing protein mitochondrial	Mitochondrial biogenesis
OG0000867	K03921	1212	Metabolism	Fatty acid metabolism	Fatty acid metabolism	ko01004	Lipid biosynthesis proteins	SSI2 desA1; acyl-[acyl-carrier-protein] desaturase [EC:1.14.19.2 1.14.19.11 1.14.19.26]	Biosynthesis: lipids	OG0001315									Not Found	OG0004150									Not Found	OG0000150	K25075	1110	Metabolism	Biosynthesis of secondary metabolites	Biosynthesis of secondary metabolites	ko01000	Enzymes	pterocarpan synthase [EC:4.2.1.139]	Biosynthesis: secondary metabolites
OG0000926	K09775					ko00001		uncharacterized protein	Not Found	OG0001642	K03255					ko03012	Translation factors	CLU1; protein TIF31	Protein synthesis	OG0004276									Not Found	OG0000341									Not Found
OG0001022	K01602	1200	Metabolism	Carbon metabolism	Carbon metabolism	ko01000	Enzymes	cbbS; ribulose-bisphosphate carboxylase small chain [EC:4.1.1.39]	Metabolism: carbon	OG0001773									Not Found	OG0004781	K02945	3010	Genetic Information Processing	Translation	Ribosome	br01610		rpsA; small subunit ribosomal protein S1	Protein synthesis	OG0000381	K19042					ko04121	Ubiquitin system	E3 ubiquitin-protein ligase BOI and related proteins [EC:2.3.2.27]	Ubiquitin system
OG0001067	K12200K10878K20301								Not Found	OG0002439									Not Found	OG0005713	K01810	1250	Metabolism	Biosynthesis of nucleotide sugars	Biosynthesis of nucleotide sugars	ko04147	Exosome	pgi; glucose-6-phosphate isomerase [EC:5.3.1.9]	Metabolism: carbon	OG0000388									Not Found
OG0001118									Not Found	OG0003733									Not Found	OG0006096									Not Found	OG0000436	K13508	1110	Metabolism	Biosynthesis of secondary metabolites	Biosynthesis of secondary metabolites	ko01004	Lipid biosynthesis proteins	glycerol-3-phosphate acyltransferase [EC:2.3.1.15 2.3.1.198]	Biosynthesis: lipids
OG0001137	K15407K08065								Not Found	OG0004489									Not Found	OG0006336									Not Found	OG0000519									Not Found
OG0001201	K11338					ko03036	Chromosome and associated proteins	RVB2 INO80J; RuvB-like protein 2 [EC:5.6.2.3]	DNA replication and repair	OG0004674									Not Found	OG0006427									Not Found	OG0000702	K00422	1110	Metabolism	Biosynthesis of secondary metabolites	Biosynthesis of secondary metabolites	ko01000	Enzymes	polyphenol oxidase [EC:1.10.3.1]	Biosynthesis: secondary metabolites
OG0001287	K01426	1120	Metabolism	Microbial metabolism in diverse environments	Microbial metabolism in diverse environments	ko01000	Enzymes	amiE; amidase [EC:3.5.1.4]	Metabolism: nitrogen	OG0005280									Not Found	OG0006513									Not Found	OG0000754	K21596					ko03000	Transcription factors	calmodulin-binding transcription activator	Transcription
OG0001310	K20782	514	Metabolism	Glycan biosynthesis and metabolism	Other types of O-glycan biosynthesis	ko01003	Glycosyltransferases	hydroxyproline O-arabinosyltransferase [EC:2.4.2.58]	Glycosylation	OG0005358									Not Found	OG0006660									Not Found	OG0000777	K04120	1110	Metabolism	Biosynthesis of secondary metabolites	Biosynthesis of secondary metabolites	ko01000	Enzymes	ent-copalyl diphosphate synthase [EC:5.5.1.13]	Biosynthesis: secondary metabolites
OG0001311	K14684					ko02000	Transporters	solute carrier family 25 (mitochondrial phosphate transporter) member 23/24/25/41	Transporters	OG0005553									Not Found	OG0007014	K13280	3060	Genetic Information Processing	Folding sorting and degradation	Protein export	ko01002	Peptidases and inhibitors	sipW; signal peptidase I [EC:3.4.21.89]	Proteins: Post-translational	OG0001001	K01723	1110	Metabolism	Biosynthesis of secondary metabolites	Biosynthesis of secondary metabolites	ko01000	Enzymes	hydroperoxide dehydratase [EC:4.2.1.92]	Biosynthesis: secondary metabolites
OG0001372	K09060					ko03000	Transcription factors	plant G-box-binding factor	Transcription	OG0005561									Not Found	OG0007029									Not Found	OG0001158									Not Found
OG0001659	K06995					ko00001		uncharacterized protein	Not Found	OG0005740									Not Found	OG0007448	K15032					ko03029	Mitochondrial biogenesis	mTERF domain-containing protein mitochondrial	Mitochondrial biogenesis	OG0001220									Not Found
OG0001691	K03319					ko00001		divalent anion:Na+ symporter DASS family	Transporters	OG0005741	K08247	1100	Metabolism	Metabolic pathways	Metabolic pathways	ko01000	Enzymes	methionine S-methyltransferase [EC:2.1.1.12]	Biosynthesis: amino acids	OG0007496									Not Found	OG0001362	K18635					ko04812	Cytoskeleton proteins	protein SPIRAL1 and related proteins	Cytoskeleton
OG0001916									Not Found	OG0005804									Not Found	OG0007497									Not Found	OG0001760									Not Found
OG0002227									Not Found	OG0005832	K19514	4614	Organismal Systems	Endocrine system	Renin-angiotensin system	ko00001		PRR; renin receptor	Signalling	OG0007580									Not Found	OG0002208	K03438K01090								Not Found
OG0002239									Not Found	OG0006067									Not Found	OG0007582									Not Found	OG0002265									Not Found
OG0002310	K02140	4714	Organismal Systems	Environmental adaptation	Thermogenesis	ko00001		ATP5L ATP20; F-type H+-transporting ATPase subunit g	Metabolism: energy	OG0006257	K02990	3010	Genetic Information Processing	Translation	Ribosome	br01610		MRPS6 rpsF; small subunit ribosomal protein S6	Protein synthesis	OG0007613	K17790					ko03029	Mitochondrial biogenesis	mitochondrial import inner membrane translocase subunit TIM22	Mitochondrial biogenesis	OG0002577									Not Found
OG0002325	K20784	514	Metabolism	Glycan biosynthesis and metabolism	Other types of O-glycan biosynthesis	ko01003	Glycosyltransferases	arabinosyltransferase [EC:2.4.2.-]	Glycosylation	OG0006342									Not Found	OG0007619									Not Found	OG0002813	K01462K00434								Not Found
OG0002368	K04733	5417	Human Diseases	Cardiovascular disease	Lipid and atherosclerosis	ko01001	Protein kinases	interleukin-1 receptor-associated kinase 4 [EC:2.7.11.1]	Phosphatase/Kinase	OG0006505	K15111					ko02000	Transporters	solute carrier family 25 (mitochondrial S-adenosylmethionine transporter) member 26	Transporters	OG0007661									Not Found	OG0002934	K10525	1110	Metabolism	Biosynthesis of secondary metabolites	Biosynthesis of secondary metabolites	ko01000	Enzymes	allene oxide cyclase [EC:5.3.99.6]	Metabolism: lipid
OG0002392	K18208					ko01000	Enzymes	renalase [EC:1.6.3.5]	Oxidoreductase	OG0006628	K00345					ko00001		NAD(P)H-quinone oxidoreductase subunit S chloroplastic [EC:7.1.1.-]	Metabolism: energy	OG0007713									Not Found	OG0003379									Not Found
OG0002475	K09903	1240	Metabolism	Biosynthesis of cofactors	Biosynthesis of cofactors	ko01000	Enzymes	uridylate kinase [EC:2.7.4.22]	Biosynthesis: nucleotide sugars	OG0006657									Not Found	OG0008023									Not Found	OG0003484									Not Found
OG0002482									Not Found	OG0006773									Not Found	OG0008293									Not Found	OG0004525	K02703	1100	Metabolism	Metabolic pathways	Metabolic pathways	ko01000	Enzymes	photosystem II P680 reaction center D1 protein [EC:1.10.3.9]	Photosynthesis
OG0002535									Not Found	OG0006946									Not Found											OG0004583	K04122	1110	Metabolism	Biosynthesis of secondary metabolites	Biosynthesis of secondary metabolites	ko01000	Enzymes	CYP701; ent-kaurene oxidase [EC:1.14.14.86]	Biosynthesis: secondary metabolites
OG0002546									Not Found	OG0007197									Not Found											OG0004675									Not Found
OG0002665	K02259	4714	Organismal Systems	Environmental adaptation	Thermogenesis	ko03029	Mitochondrial biogenesis	ctaA; heme a synthase [EC:1.17.99.9]	Mitochondrial biogenesis	OG0007288									Not Found											OG0004775	K02510	1120	Metabolism	Microbial metabolism in diverse environments	Microbial metabolism in diverse environments	ko01000	Enzymes	hpcH; 4-hydroxy-2-oxoheptanedioate aldolase [EC:4.1.2.52]	Biosynthesis: secondary metabolites
OG0002765	K02113	1100	Metabolism	Metabolic pathways	Metabolic pathways	ko00194	Photosynthesis proteins	atpH; F-type H+-transporting ATPase subunit delta	Photosynthesis	OG0007335									Not Found											OG0005047									Not Found
OG0002828	K02881	3010	Genetic Information Processing	Translation	Ribosome	br01610		MRPL18 rplR; large subunit ribosomal protein L18	Protein synthesis	OG0007384									Not Found											OG0005077									Not Found
OG0002847									Not Found	OG0007385									Not Found											OG0005415									Not Found
OG0002891	K22267					ko04131	Membrane trafficking	starch-binding domain-containing protein 1	Membrane trafficking	OG0007491									Not Found											OG0005417									Not Found
OG0002923	K14595	1110	Metabolism	Biosynthesis of secondary metabolites	Biosynthesis of secondary metabolites	ko01003	Glycosyltransferases	abscisate beta-glucosyltransferase [EC:2.4.1.263]	Glycosylation	OG0007492									Not Found											OG0005913									Not Found
OG0002942	K14808					ko03009	Ribosome biogenesis	DBP10; ATP-dependent RNA helicase DDX54/DBP10 [EC:3.6.4.13]	Ribosome biogenesis	OG0007506									Not Found											OG0006258	K02967	3010	Genetic Information Processing	Translation	Ribosome	br01610		MRPS2 rpsB; small subunit ribosomal protein S2	Protein synthesis
OG0002984	K18482	1240	Metabolism	Biosynthesis of cofactors	Biosynthesis of cofactors	ko01000	Enzymes	4-amino-4-deoxychorismate lyase [EC:4.1.3.38]	Biosynthesis: cofactors	OG0007507									Not Found											OG0006355	K17771	4137	Cellular Processes	Transport and catabolism	Mitophagy - animal	ko04131	Membrane trafficking	mitochondrial import receptor subunit TOM7	Membrane trafficking
OG0003003									Not Found	OG0007564									Not Found											OG0006429									Not Found
OG0003078									Not Found	OG0007612									Not Found											OG0006695									Not Found
OG0003094	K01695	1230	Metabolism	Biosynthesis of amino acids	Biosynthesis of amino acids	ko01000	Enzymes	tryptophan synthase alpha chain [EC:4.2.1.20]	Biosynthesis: amino acids	OG0007759									Not Found											OG0006940	K02634	1100	Metabolism	Metabolic pathways	Metabolic pathways	ko00194	Photosynthesis proteins	apocytochrome f	Photosynthesis
OG0003098	K20783	514	Metabolism	Glycan biosynthesis and metabolism	Other types of O-glycan biosynthesis	ko01003	Glycosyltransferases	arabinosyltransferase [EC:2.4.2.-]	Glycosylation	OG0010798									Not Found											OG0007077									Not Found
OG0003118									Not Found																					OG0007130									Not Found
OG0003137									Not Found																					OG0007149									Not Found
OG0003248									Not Found																					OG0007150	K15032					ko03029	Mitochondrial biogenesis	mTERF domain-containing protein mitochondrial	Mitochondrial biogenesis
OG0003325	K02721	1100	Metabolism	Metabolic pathways	Metabolic pathways	ko00194	Photosynthesis proteins	photosystem II PsbW protein	Photosynthesis																					OG0007243									Not Found
OG0003363									Not Found																					OG0007289	K22521					ko03110	Chaperones and folding catalysts	protein disulfide-isomerase [EC:5.3.4.1]	Protein: Folding
OG0003364									Not Found																					OG0007306	K03959	5415	Human Diseases	Cardiovascular disease	Diabetic cardiomyopathy	ko00001		NADH dehydrogenase (ubiquinone) 1 beta subcomplex subunit 3	Metabolism: energy
OG0003424	K02693	1100	Metabolism	Metabolic pathways	Metabolic pathways	ko00194	Photosynthesis proteins	photosystem I subunit IV	Photosynthesis																					OG0007310									Not Found
OG0003603									Not Found																					OG0007361									Not Found
OG0003604									Not Found																					OG0007365									Not Found
OG0003682									Not Found																					OG0007391	K15032					ko03029	Mitochondrial biogenesis	mTERF domain-containing protein mitochondrial	Mitochondrial biogenesis
OG0003714	K02717	1100	Metabolism	Metabolic pathways	Metabolic pathways	ko00194	Photosynthesis proteins	photosystem II oxygen-evolving enhancer protein 2	Photosynthesis																					OG0007437	K02982	3010	Genetic Information Processing	Translation	Ribosome	br01610		rpsC; small subunit ribosomal protein S3	Protein synthesis
OG0003808									Not Found																					OG0007439									Not Found
OG0003823	K00648	1212	Metabolism	Fatty acid metabolism	Fatty acid metabolism	ko01004	Lipid biosynthesis proteins	3-oxoacyl-[acyl-carrier-protein] synthase III [EC:2.3.1.180]	Biosynthesis: lipids																					OG0007540									Not Found
OG0003825	K01919	1240	Metabolism	Biosynthesis of cofactors	Biosynthesis of cofactors	ko01000	Enzymes	glutamate--cysteine ligase [EC:6.3.2.2]	Metabolism: amino acids																					OG0007543									Not Found
OG0003840	K03231K01424								Not Found																					OG0007600									Not Found
OG0003895									Not Found																					OG0007604									Not Found
OG0003896	K03541	1100	Metabolism	Metabolic pathways	Metabolic pathways	ko00194	Photosynthesis proteins	photosystem II 10kDa protein	Photosynthesis																					OG0007620									Not Found
OG0003897									Not Found																					OG0007762	K19035					br01610		50S ribosomal protein 6	Protein synthesis
OG0004181	K02138	5415	Human Diseases	Cardiovascular disease	Diabetic cardiomyopathy	ko00001		ATP5H ATP7; F-type H+-transporting ATPase subunit d	Metabolism: energy																					OG0007787									Not Found
OG0004223	K13600	1110	Metabolism	Biosynthesis of secondary metabolites	Biosynthesis of secondary metabolites	ko01000	Enzymes	chlorophyllide a oxygenase [EC:1.14.13.122]	Metabolism: Chlorophyll																					OG0007801									Not Found
OG0004394	K10257					ko01004	Lipid biosynthesis proteins	FAD7 FAD8 desB; acyl-lipid omega-3 desaturase [EC:1.14.19.25 1.14.19.35 1.14.19.36]	Biosynthesis: lipids																					OG0007836									Not Found
OG0004484	K01061	1120	Metabolism	Microbial metabolism in diverse environments	Microbial metabolism in diverse environments	ko01000	Enzymes	carboxymethylenebutenolidase [EC:3.1.1.45]	Metabolism: Secondary																					OG0007904	K02637	1100	Metabolism	Metabolic pathways	Metabolic pathways	ko00194	Photosynthesis proteins	cytochrome b6-f complex subunit 4	Photosynthesis
OG0004501									Not Found																					OG0007906									Not Found
OG0004551									Not Found
OG0004598									Not Found
OG0004667	K02638	1100	Metabolism	Metabolic pathways	Metabolic pathways	ko00194	Photosynthesis proteins	plastocyanin	Photosynthesis
OG0004700	K20781	514	Metabolism	Glycan biosynthesis and metabolism	Other types of O-glycan biosynthesis	ko01003	Glycosyltransferases	peptidyl serine alpha-galactosyltransferase [EC:2.4.1.-]	Glycosylation
OG0004746	K22857					ko03012	Translation factors	EEF1A lysine methyltransferase 4 [EC:2.1.1.-]	Protein synthesis
OG0004800	K02695	1100	Metabolism	Metabolic pathways	Metabolic pathways	ko00194	Photosynthesis proteins	photosystem I subunit VI	Photosynthesis
OG0004864	K02723	1100	Metabolism	Metabolic pathways	Metabolic pathways	ko00194	Photosynthesis proteins	photosystem II PsbY protein	Photosynthesis
OG0004966	K05658	5226	Human Diseases	Cancer: specific types	Gastric cancer	ko04147	Exosome	CD243; ATP-binding cassette subfamily B (MDR/TAP) member 1 [EC:7.6.2.2]	Membrane trafficking
OG0004994									Not Found
OG0005017									Not Found
OG0005036									Not Found
OG0005038	K02694	1100	Metabolism	Metabolic pathways	Metabolic pathways	ko00194	Photosynthesis proteins	photosystem I subunit III	Photosynthesis
OG0005123									Not Found
OG0005125	K14684					ko02000	Transporters	solute carrier family 25 (mitochondrial phosphate transporter) member 23/24/25/41	Transporters
OG0005191									Not Found
OG0005223	K07052					ko01002	Peptidases and inhibitors	CAAX protease family protein	Peptidases and inhibitors
OG0005252									Not Found
OG0005286	K08901	1100	Metabolism	Metabolic pathways	Metabolic pathways	ko00194	Photosynthesis proteins	photosystem II oxygen-evolving enhancer protein 3	Photosynthesis
OG0005312									Not Found
OG0005327									Not Found
OG0005331	K08905	1100	Metabolism	Metabolic pathways	Metabolic pathways	ko00194	Photosynthesis proteins	photosystem I subunit V	Photosynthesis
OG0005407	K14760	1240	Metabolism	Biosynthesis of cofactors	Biosynthesis of cofactors	ko01000	Enzymes	o-succinylbenzoate---CoA ligase [EC:6.2.1.26]	Biosynthesis: cofactors
OG0005435									Not Found
OG0005458									Not Found
OG0005475	K02946	3010	Genetic Information Processing	Translation	Ribosome	br01610		MRPS10 rpsJ; small subunit ribosomal protein S10	Protein synthesis
OG0005481	K19199					ko04812	Cytoskeleton proteins	protein-histidine N-methyltransferase [EC:2.1.1.85]	Cytoskeleton
OG0005506									Not Found
OG0005530	K02698	1100	Metabolism	Metabolic pathways	Metabolic pathways	ko00194	Photosynthesis proteins	photosystem I subunit X	Photosynthesis
OG0005558	K12275	4141	Genetic Information Processing	Folding sorting and degradation	Protein processing in endoplasmic reticulum	ko02044	Secretion system	translocation protein SEC62	Secretion system
OG0005667	K08903	1100	Metabolism	Metabolic pathways	Metabolic pathways	ko00194	Photosynthesis proteins	photosystem II 13kDa protein	Photosynthesis
OG0005708									Not Found
OG0005732									Not Found
OG0005735	K14169	4122	Genetic Information Processing	Folding sorting and degradation	Sulfur relay system	ko03016	Transfer RNA biogenesis	NCS2; cytoplasmic tRNA 2-thiolation protein 2	Protein synthesis
OG0005771									Not Found
OG0005792	K02909	3010	Genetic Information Processing	Translation	Ribosome	br01610		rpmE; large subunit ribosomal protein L31	Protein synthesis
OG0005814	K07059					ko00001		uncharacterized protein	Not Found
OG0005876									Not Found
OG0005892									Not Found
OG0005895	K02988	3010	Genetic Information Processing	Translation	Ribosome	br01610		MRPS5 rpsE; small subunit ribosomal protein S5	Protein synthesis
OG0005925	K21232	4122	Genetic Information Processing	Folding sorting and degradation	Sulfur relay system	ko00001		CNXG; molybdopterin synthase sulfur carrier subunit	Biosynthesis: cofactors
OG0005937	K11145					ko03009	Ribosome biogenesis	mini-ribonuclease III [EC:3.1.26.-]	Ribosome biogenesis
OG0005971	K02968	3010	Genetic Information Processing	Translation	Ribosome	br01610		rpsT; small subunit ribosomal protein S20	Protein synthesis
OG0005972									Not Found
OG0006008									Not Found
OG0006026									Not Found
OG0006032	K13427	4626	Organismal Systems	Environmental adaptation	Plant-pathogen interaction	ko03029	Mitochondrial biogenesis	nitric-oxide synthase plant [EC:1.14.13.39]	Mitochondrial biogenesis
OG0006033	K13348	4146	Cellular Processes	Transport and catabolism	Peroxisome	ko00001		protein Mpv17	Mitochondrial biogenesis
OG0006050	K09013					ko02000	Transporters	Fe-S cluster assembly ATP-binding protein	Transporters
OG0006060									Not Found
OG0006088									Not Found
OG0006118	K17966					ko03029	Mitochondrial biogenesis	transmembrane protein 70 mitochondrial	Mitochondrial biogenesis
OG0006119									Not Found
OG0006120	K03116	3070	Environmental Information Processing	Membrane transport	Bacterial secretion system	ko02044	Secretion system	sec-independent protein translocase protein TatA	Secretion system
OG0006123									Not Found
OG0006125	K17785					ko03029	Mitochondrial biogenesis	MIC60; MICOS complex subunit MIC60	Mitochondrial biogenesis
OG0006127									Not Found
OG0006150	K03762					ko02000	Transporters	MFS transporter MHS family proline/betaine transporter	Transporters
OG0006185	K02902	3010	Genetic Information Processing	Translation	Ribosome	br01610		MRPL28 rpmB; large subunit ribosomal protein L28	Protein synthesis
OG0006194	K02904	3010	Genetic Information Processing	Translation	Ribosome	br01610		rpmC; large subunit ribosomal protein L29	Protein synthesis
OG0006195	K04457	4010	Environmental Information Processing	Signal transduction	MAPK signaling pathway	ko01009	Protein phosphatases and associated proteins	PP2CA; protein phosphatase 1A [EC:3.1.3.16]	Phosphatase/Kinase
OG0006196	K02914	3010	Genetic Information Processing	Translation	Ribosome	br01610		MRPL34 rpmH; large subunit ribosomal protein L34	Protein synthesis
OG0006198									Not Found
OG0006213	K00555					ko03016	Transfer RNA biogenesis	trm1; tRNA (guanine26-N2/guanine27-N2)-dimethyltransferase [EC:2.1.1.215 2.1.1.216]	Protein synthesis
OG0006237									Not Found
OG0006259									Not Found
OG0006261									Not Found
OG0006262	K11098	3040	Genetic Information Processing	Transcription	Spliceosome	ko03041	Spliceosome	SMF; small nuclear ribonucleoprotein F	Spliceosome
OG0006264									Not Found
OG0006284	K19073	1110	Metabolism	Biosynthesis of secondary metabolites	Biosynthesis of secondary metabolites	ko01000	Enzymes	divinyl chlorophyllide a 8-vinyl-reductase [EC:1.3.1.75]	Metabolism: Chlorophyll
OG0006290	K02717	1100	Metabolism	Metabolic pathways	Metabolic pathways	ko00194	Photosynthesis proteins	photosystem II oxygen-evolving enhancer protein 2	Photosynthesis
OG0006292									Not Found
OG0006296	K02109	1100	Metabolism	Metabolic pathways	Metabolic pathways	ko00194	Photosynthesis proteins	atpF; F-type H+-transporting ATPase subunit b	Photosynthesis
OG0006297	K02701	1100	Metabolism	Metabolic pathways	Metabolic pathways	ko00194	Photosynthesis proteins	photosystem I subunit PsaN	Photosynthesis
OG0006314									Not Found
OG0006324									Not Found
OG0006325									Not Found
OG0006347	K02116					ko00194	Photosynthesis proteins	ATP synthase protein I	Photosynthesis
OG0006350									Not Found
OG0006352									Not Found
OG0006353	K00434	1100	Metabolism	Metabolic pathways	Metabolic pathways	ko01000	Enzymes	L-ascorbate peroxidase [EC:1.11.1.11]	Metabolism: detoxificaiton
OG0006367									Not Found
OG0006392									Not Found
OG0006395									Not Found
OG0006411	K10956	5110	Human Diseases	Infectious disease: bacterial	Vibrio cholerae infection	ko02044	Secretion system	protein transport protein SEC61 subunit alpha	Secretion system
OG0006415									Not Found
OG0006417									Not Found
OG0006460									Not Found
OG0006461									Not Found
OG0006462									Not Found
OG0006463									Not Found
OG0006464	K13179					ko03041	Spliceosome	HAS1; ATP-dependent RNA helicase DDX18/HAS1 [EC:3.6.4.13]	Spliceosome
OG0006495									Not Found
OG0006497									Not Found
OG0006499									Not Found
OG0006539									Not Found
OG0006542									Not Found
OG0006544									Not Found
OG0006545	K22920	1100	Metabolism	Metabolic pathways	Metabolic pathways	ko01000	Enzymes	UTP---glucose-1-phosphate uridylyltransferase [EC:2.7.7.9]	Metabolism: carbon
OG0006581									Not Found
OG0006584	K00705	1110	Metabolism	Biosynthesis of secondary metabolites	Biosynthesis of secondary metabolites	ko01000	Enzymes	4-alpha-glucanotransferase [EC:2.4.1.25]	Biosynthesis: secondary metabolites
OG0006592									Not Found
OG0006619									Not Found
OG0006651									Not Found
OG0006686	K09839	1110	Metabolism	Biosynthesis of secondary metabolites	Biosynthesis of secondary metabolites	ko01000	Enzymes	NPQ1; violaxanthin de-epoxidase [EC:1.23.5.1]	Photosynthesis
OG0006688									Not Found
OG0006710	K22736					ko02000	Transporters	vacuolar iron transporter family protein	Transporters
OG0006728	K08906	1100	Metabolism	Metabolic pathways	Metabolic pathways	ko00194	Photosynthesis proteins	cytochrome c6	Photosynthesis
OG0006731									Not Found
OG0006732	K00344					ko01000	Enzymes	CRYZ; NADPH:quinone reductase [EC:1.6.5.5]	Metabolism: detoxificaiton
OG0006733									Not Found
OG0006737	K01792	1120	Metabolism	Microbial metabolism in diverse environments	Microbial metabolism in diverse environments	ko01000	Enzymes	glucose-6-phosphate 1-epimerase [EC:5.1.3.15]	Metabolism: carbon
OG0006756	K02916	3010	Genetic Information Processing	Translation	Ribosome	br01610		MRPL35 rpmI; large subunit ribosomal protein L35	Protein synthesis
OG0006758	K10598	4120	Genetic Information Processing	Folding sorting and degradation	Ubiquitin mediated proteolysis	ko04121	Ubiquitin system	CYC4 CHP60; peptidyl-prolyl cis-trans isomerase-like 2 [EC:5.2.1.8]	Ubiquitin system
OG0006764									Not Found
OG0006767	K01724K01889K00975								Not Found
OG0006791									Not Found
OG0006793									Not Found
OG0006808	K14570	3008	Genetic Information Processing	Translation	Ribosome biogenesis in eukaryotes	ko03009	Ribosome biogenesis	REXO1 REXO5 RNH70; RNA exonuclease [EC:3.1.-.-]	Ribosome biogenesis
OG0006834	K07390					ko03110	Chaperones and folding catalysts	GLRX5; monothiol glutaredoxin	Protein: Folding
OG0006840	K10578K06901								Not Found
OG0006841	K03405K21804K10397								Not Found
OG0006847	K12271					ko02044	Secretion system	CAO; signal recognition particle 43 kDa protein	Secretion system
OG0006870	K00234	5415	Human Diseases	Cardiovascular disease	Diabetic cardiomyopathy	ko01000	Enzymes	SDH1; succinate dehydrogenase (ubiquinone) flavoprotein subunit [EC:1.3.5.1]	Metabolism: energy
OG0006873	K08736	5210	Human Diseases	Cancer: specific types	Colorectal cancer	ko03400	DNA repair and recombination proteins	DNA mismatch repair protein MSH3	DNA repair and recombination
OG0006875	K00705K08794								Not Found
OG0006905									Not Found
OG0006908									Not Found
OG0006909									Not Found
OG0006910									Not Found
OG0006912									Not Found
OG0006913									Not Found
OG0006961									Not Found
OG0006963									Not Found
OG0006965									Not Found
OG0006971									Not Found
OG0006993	K20827					ko03021	Transcription machinery	RNA polymerase II-associated protein 2 [EC:3.1.3.16]	mRNA (related)
OG0006994									Not Found
OG0007024									Not Found
OG0007026									Not Found
OG0007048									Not Found
OG0007070									Not Found
OG0007097									Not Found
OG0007120									Not Found
OG0007190									Not Found
OG0007194	K15032					ko03029	Mitochondrial biogenesis	mTERF domain-containing protein mitochondrial	Mitochondrial biogenesis
OG0007227									Not Found
OG0007257									Not Found
OG0007286									Not Found
OG0007466	K24748					ko04990	Domain-containing proteins not elsewhere classified	WD repeat-containing protein 53	WD Proteins
OG0007467									Not Found
OG0007490									Not Found
OG0007744	K01807	1230	Metabolism	Biosynthesis of amino acids	Biosynthesis of amino acids	ko01000	Enzymes	ribose 5-phosphate isomerase A [EC:5.3.1.6]	Metabolism: carbon
OG0007797									Not Found
OG0008515									Not Found
OG0009333	K17506					ko01009	Protein phosphatases and associated proteins	PP2CE; protein phosphatase 1L [EC:3.1.3.16]	Phosphatase/Kinase
OG0009544									Not Found
OG0010042									Not Found
OG0010875	K00616	1230	Metabolism	Biosynthesis of amino acids	Biosynthesis of amino acids	ko01000	Enzymes	talA talB; transaldolase [EC:2.2.1.2]	Metabolism: carbon
OG0011576									Not Found
OG0011818									Not Found
OG0012051									Not Found
OG0013859	K09584	4141	Genetic Information Processing	Folding sorting and degradation	Protein processing in endoplasmic reticulum	ko04131	Membrane trafficking	TXNDC7; protein disulfide-isomerase A6 [EC:5.3.4.1]	Membrane trafficking

### Sheet: S4B
MOGs recruited in chloroplastida ancestor as per 204 eukaryotic phylogeny (probability threshold 0.75)										MOGs recruited in Streptophyte ancestor as per 204 eukaryotic phylogeny (probability threshold 0.75)										MOGs recruited in Z/E ancestor as per 204 eukaryotic phylogeny (probability threshold 0.75)										MOGs recruited in Embroyphyte ancestor as per 204 eukaryotic phylogeny (probability threshold 0.75)
Chloroplastida	KOID	PathwayID	PWname1	PWname2	PWname3	BRID	BRname	KOname	Fun_for_plot	Streptopyta	KOID	PathwayID	PWname1	PWname2	PWname3	BRID	BRname	KOname	Fun_for_plot	Zygnematophyceae/Embryo	KOID	PathwayID	PWname1	PWname2	PWname3	BRID	BRname	KOname	Fun_for_plot	Embryophyta	KOID	PathwayID	PWname1	PWname2	PWname3	BRID	BRname	KOname	Fun_for_plot
OG0000756									Not Found	OG0000405									Not Found	OG0000951	K01087	1110	Metabolism	Biosynthesis of secondary metabolites	Biosynthesis of secondary metabolites	ko01000	Enzymes	trehalose 6-phosphate phosphatase [EC:3.1.3.12]	Metabolism: carbon	OG0000000	K23541					ko04131	Membrane trafficking	GDT1; Ca2+/H+ antiporter TMEM165/GDT1 family	Membrane trafficking
OG0000857									Not Found	OG0005482									Not Found	OG0001346									Not Found	OG0000145	K15032					ko03029	Mitochondrial biogenesis	mTERF domain-containing protein mitochondrial	Mitochondrial biogenesis
OG0001022	K01602	1200	Metabolism	Carbon metabolism	Carbon metabolism	ko01000	Enzymes	cbbS; ribulose-bisphosphate carboxylase small chain [EC:4.1.1.39]	Metabolism: carbon	OG0005740									Not Found	OG0005983	K09580	4141	Genetic Information Processing	Folding sorting and degradation	Protein processing in endoplasmic reticulum	ko04147	Exosome	P4HB; protein disulfide-isomerase A1 [EC:5.3.4.1]	Protein: Folding	OG0000702	K00422	1110	Metabolism	Biosynthesis of secondary metabolites	Biosynthesis of secondary metabolites	ko01000	Enzymes	polyphenol oxidase [EC:1.10.3.1]	Biosynthesis: secondary metabolites
OG0001137	K15407K08065								Not Found											OG0006336									Not Found	OG0000836	K00103	1240	Metabolism	Biosynthesis of cofactors	Biosynthesis of cofactors	ko01000	Enzymes	L-gulonolactone oxidase [EC:1.1.3.8]	Metabolism: cofactors
OG0001287	K01426	1120	Metabolism	Microbial metabolism in diverse environments	Microbial metabolism in diverse environments	ko01000	Enzymes	amiE; amidase [EC:3.5.1.4]	Metabolism: nitrogen											OG0008018									Not Found	OG0001760									Not Found
OG0001311	K14684					ko02000	Transporters	solute carrier family 25 (mitochondrial phosphate transporter) member 23/24/25/41	Transporters																					OG0001926	K15032					ko03029	Mitochondrial biogenesis	mTERF domain-containing protein mitochondrial	Mitochondrial biogenesis
OG0001500	K00873	5230	Human Diseases	Cancer: overview	Central carbon metabolism in cancer	ko04147	Exosome	pyk; pyruvate kinase [EC:2.7.1.40]	Metabolism: carbon																					OG0002293									Not Found
OG0001691	K03319					ko00001		divalent anion:Na+ symporter DASS family	Transporters																					OG0002435									Not Found
OG0001846									Not Found																					OG0003247	K03111	3440	Genetic Information Processing	Replication and repair	Homologous recombination	ko03400	DNA repair and recombination proteins	single-strand DNA-binding protein	DNA replication and repair
OG0002182	K02152	5323	Human Diseases	Immune disease	Rheumatoid arthritis	ko00001		ATP6G; V-type H+-transporting ATPase subunit G	Metabolism: energy																					OG0003500									Not Found
OG0002227									Not Found																					OG0005047									Not Found
OG0002310	K02140	4714	Organismal Systems	Environmental adaptation	Thermogenesis	ko00001		ATP5L ATP20; F-type H+-transporting ATPase subunit g	Metabolism: energy																					OG0006355	K17771	4137	Cellular Processes	Transport and catabolism	Mitophagy - animal	ko04131	Membrane trafficking	mitochondrial import receptor subunit TOM7	Membrane trafficking
OG0002503	K17871					ko01000	Enzymes	NADH:ubiquinone reductase (non-electrogenic) [EC:1.6.5.9]	Metabolism: energy																					OG0006535									Not Found
OG0002526									Not Found																					OG0006661									Not Found
OG0002546									Not Found																					OG0007306	K03959	5415	Human Diseases	Cardiovascular disease	Diabetic cardiomyopathy	ko00001		NADH dehydrogenase (ubiquinone) 1 beta subcomplex subunit 3	Metabolism: energy
OG0002665	K02259	4714	Organismal Systems	Environmental adaptation	Thermogenesis	ko03029	Mitochondrial biogenesis	ctaA; heme a synthase [EC:1.17.99.9]	Mitochondrial biogenesis																					OG0007377	K20896	1100	Metabolism	Metabolic pathways	Metabolic pathways	ko01000	Enzymes	formylaminopyrimidine deformylase / aminopyrimidine aminohydrolase [EC:3.5.1.- 3.5.99.-]	Metabolism: amino acids
OG0002676									Not Found																					OG0007391	K15032					ko03029	Mitochondrial biogenesis	mTERF domain-containing protein mitochondrial	Mitochondrial biogenesis
OG0002959	K02897	3010	Genetic Information Processing	Translation	Ribosome	ko03011	Ribosome	rplY; large subunit ribosomal protein L25	Protein synthesis																					OG0007615									Not Found
OG0003191									Not Found
OG0003424	K02693	1100	Metabolism	Metabolic pathways	Metabolic pathways	ko00194	Photosynthesis proteins	photosystem I subunit IV	Photosynthesis
OG0003619									Not Found
OG0003714	K02717	1100	Metabolism	Metabolic pathways	Metabolic pathways	ko00194	Photosynthesis proteins	photosystem II oxygen-evolving enhancer protein 2	Photosynthesis
OG0003896	K03541	1100	Metabolism	Metabolic pathways	Metabolic pathways	ko00194	Photosynthesis proteins	photosystem II 10kDa protein	Photosynthesis
OG0003897									Not Found
OG0004181	K02138	5415	Human Diseases	Cardiovascular disease	Diabetic cardiomyopathy	ko00001		ATP5H ATP7; F-type H+-transporting ATPase subunit d	Metabolism: energy
OG0004667	K02638	1100	Metabolism	Metabolic pathways	Metabolic pathways	ko00194	Photosynthesis proteins	plastocyanin	Photosynthesis
OG0004801									Not Found
OG0005038	K02694	1100	Metabolism	Metabolic pathways	Metabolic pathways	ko00194	Photosynthesis proteins	photosystem I subunit III	Photosynthesis
OG0005124									Not Found
OG0005223	K07052					ko01002	Peptidases and inhibitors	CAAX protease family protein	Peptidases and inhibitors
OG0005286	K08901	1100	Metabolism	Metabolic pathways	Metabolic pathways	ko00194	Photosynthesis proteins	photosystem II oxygen-evolving enhancer protein 3	Photosynthesis
OG0005331	K08905	1100	Metabolism	Metabolic pathways	Metabolic pathways	ko00194	Photosynthesis proteins	photosystem I subunit V	Photosynthesis
OG0005431	K00419	5415	Human Diseases	Cardiovascular disease	Diabetic cardiomyopathy	ko00001		UCRC; ubiquinol-cytochrome c reductase subunit 9	Metabolism: energy
OG0005737									Not Found
OG0005771									Not Found
OG0005876									Not Found
OG0005972									Not Found
OG0006006	K17408					br01610		MRPS29; small subunit ribosomal protein S29	Ribosome biogenesis
OG0006125	K17785					ko03029	Mitochondrial biogenesis	MIC60; MICOS complex subunit MIC60	Mitochondrial biogenesis
OG0006264									Not Found
OG0006296	K02109	1100	Metabolism	Metabolic pathways	Metabolic pathways	ko00194	Photosynthesis proteins	atpF; F-type H+-transporting ATPase subunit b	Photosynthesis
OG0006319	K17435					br01610		large subunit ribosomal protein L54	Protein synthesis
OG0006353	K00434	1100	Metabolism	Metabolic pathways	Metabolic pathways	ko01000	Enzymes	L-ascorbate peroxidase [EC:1.11.1.11]	Metabolism: detoxificaiton
OG0006435									Not Found
OG0006495									Not Found
OG0006504									Not Found
OG0006583	K23570					ko04131	Membrane trafficking	ER membrane protein complex subunit 10	Membrane trafficking
OG0006834	K07390					ko03110	Chaperones and folding catalysts	GLRX5; monothiol glutaredoxin	Protein: Folding
OG0008982	K07200	5410	Human Diseases	Cardiovascular disease	Hypertrophic cardiomyopathy	ko00001		5'-AMP-activated protein kinase regulatory gamma subunit	Phosphatase/Kinase
OG0013847									Not Found
